# Haplotype-aware modeling of *cis*-regulatory effects highlights the gaps remaining in eQTL data

**DOI:** 10.1101/2022.01.28.478116

**Authors:** Nava Ehsan, Bence M. Kotis, Stephane E. Castel, Eric J. Song, Nicholas Mancuso, Pejman Mohammadi

## Abstract

Expression Quantitative Trait Loci (eQTLs) are critical to understanding the mechanisms underlying disease-associated genomic loci. Nearly all protein-coding genes in the human genome have been associated with one or more eQTLs. Here we introduce a multi-variant generalization of allelic Fold Change (aFC), aFC-n, to enable accurate quantification of the *cis*-regulatory effects in genes with multiple conditionally independent eQTLs. Applying aFC-n to 458,465 eQTLs in the Genotype-Tissue Expression (GTEx) project data, we demonstrate significant improvement in accuracy over the current tools for estimating the eQTL effect size and predicting genetically regulated gene expression. We characterize some of the empirical properties of the eQTL data and use this framework to assess the current state of eQTL data in terms of characterizing *cis*-regulatory landscape in individual genomes. Notably, we show that 77.4% of the genes with an allelic imbalance in a sample show 0.5 log_2_ fold or more of residual imbalance after accounting for the eQTL data underlining the remaining gap in characterizing regulatory landscape in individual genomes. We further contrast this gap across tissue types, and ancestry backgrounds to identify its correlates and guide future studies.

---

Genetic variation in the regulatory genome plays a major role in human phenotypic variability and disease susceptibility ^1^. Large-scale expression quantitative trait loci (eQTL) mapping efforts in the past decade have identified thousands of common regulatory variants in the human genome that affect gene regulation ^2–7^. This data is instrumental for understanding dosage-driven sources of phenotypic variation across individuals and interpreting the statistical signals from the genome-wide association studies (GWAS) ^8–12^. For a given eQTL variant the regulatory effect size can be measured by allelic fold change (aFC), which is the fold difference between the expression of haplotypes carrying the reference and the alternative allele ^13^. As a unified framework for modeling genetic effects in gene expression and ASE data, aFC is used in a wide range of applications ^3,4,11,14–19^.

With the increasing sample size of eQTL transcriptome profiling studies, independent *cis*-eQTL mapping strategies have been developed to identify multiple eQTL signals for each gene in a population ^3,20–22^. Notably, the Genotype-Tissue Expression (GTEx) consortium recently used a stepwise regression strategy to map conditionally independent *cis*-eQTL signals in 15,201 RNA-sequencing samples of 838 post-mortem donors across 49 tissue sites ^3^. This analysis demonstrated that virtually all protein-coding genes are affected by common genetic regulatory variants with a considerable level of allelic heterogeneity (Fig.1A). With larger eQTL studies already underway, it is expected that independent *cis*-eQTL signals will be mapped for an increasing number of genes ^7,23,24^ (Supplementary Fig.1). However, there are currently no methods available for estimating the aFC effect sizes for independent eQTLs.

**Fig.1.**

aFC-n improves the accuracy of eQTL effect size estimates. A) Schematic representation of aFC-n with N *cis*-eQTLs (*v*_1_,…,*v_N_*). Haplotypes *h*_1_ and *h*_2_, share basal expression level *e_B_*, and *e*_*h*1_ and *e*_*h*2_ are the haplotypic expression terms. B-C) The effect size estimates from aFC-1 and aFC-n for adipose subcutaneous tissue, for genes with a single ((B); *n*=8,488), and multiple ((C); *n*=17,078) eQTLs. *R* denotes Pearson correlation coefficient, Deming regression fit is shown in green, and the red line is (*y*=*x*). D-E) Prediction accuracy for gene expression ((D); *n*=170), and allelic imbalance ((E); *n*=116) in genes with five eQTLs as a function of the number of eQTLs considered. eQTLs are included in the order they were mapped. F-G) Variance explained by eQTLs in gene expression ((F); n=15,043) and allelic imbalance ((G); n=9,926). The number of genes varies across different bins. Error bars represent bootstrap 95% confidence intervals.

Here we introduce a multi-eQTL generalization of the aFC method, aFC-n, for estimating regulatory effect sizes from independent eQTL mapping studies. We benchmark the effect size estimates by aFC-n against those used in the GTEx v8 release ^3,13,14^ and characterize their empirical properties and biological correlates. We assess the completeness of eQTL data in terms of characterizing *cis*-regulatory landscape in individual genomes and contrast it across tissue types, and ancestry backgrounds to identify its correlates and guide future studies. Finally, we provide tools and resources to estimate effect sizes and impute gene and haplotype-specific expression using conditional eQTL data.
