## Supplementary Tables for "Haplotype-aware modeling of *cis*-regulatory effects highlights the gaps remaining in eQTL data"

### Sheet: Table S1
Tissue Name	Tissue abbreviation
Adipose - Subcutaneous	ADPSBQ
Adipose - Visceral (Omentum)	ADPVSC
Adrenal Gland	ADRNLG
Artery - Aorta	ARTAORT
Artery - Coronary	ARTCRN
Artery - Tibial	ARTTBL
Brain - Amygdala	BRNAMY
Brain - Anterior cingulate cortex (BA24)	BRNACC
Brain - Caudate (basal ganglia)	BRNCDT
Brain - Cerebellar Hemisphere	BRNCHB
Brain - Cerebellum	BRNCHA
Brain - Cortex	BRNCTXA
Brain - Frontal Cortex (BA9)	BRNCTXB
Brain - Hippocampus	BRNHPP
Brain - Hypothalamus	BRNHPT
Brain - Nucleus accumbens (basal ganglia)	BRNNCC
Brain - Putamen (basal ganglia)	BRNPTM
Brain - Spinal cord (cervical c-1)	BRNSPC
Brain - Substantia nigra	BRNSNG
Breast - Mammary Tissue	BREAST
Cells - EBV-transformed lymphocytes	LCL
Cells - Cultured fibroblasts	FIBRBLS
Colon - Sigmoid	CLNSGM
Colon - Transverse	CLNTRN
Esophagus - Gastroesophageal Junction	ESPGEJ
Esophagus - Mucosa	ESPMCS
Esophagus - Muscularis	ESPMSL
Heart - Atrial Appendage	HRTAA
Heart - Left Ventricle	HRTLV
Kidney - Cortex	KDNCTX
Liver	LIVER
Lung	LUNG
Minor Salivary Gland	SLVRYG
Muscle - Skeletal	MSCLSK
Nerve - Tibial	NERVET
Ovary	OVARY
Pancreas	PNCREAS
Pituitary	PTTARY
Prostate	PRSTTE
Skin - Not Sun Exposed (Suprapubic)	SKINNS
Skin - Sun Exposed (Lower leg)	SKINS
Small Intestine - Terminal Ileum	SNTTRM
Spleen	SPLEEN
Stomach	STMACH
Testis	TESTIS
Thyroid	THYROID
Uterus	UTERUS
Vagina	VAGINA
Whole Blood	WHLBLD

### Sheet: Table S2
Tissue	Median No. of genes	Sample size
ADPSBQ	907	581
ADPVSC	837	469
ADRNLG	712	233
ARTAORT	815	387
ARTCRN	833	213
ARTTBL	798.5	584
BREAST	907	396
BRNACC	600	147
BRNAMY	503	129
BRNCDT	611.5	194
BRNCHA	987	209
BRNCHB	1088	175
BRNCTXA	715	205
BRNCTXB	731	175
BRNHPP	563	165
BRNHPT	542	170
BRNNCC	682	202
BRNPTM	520.5	170
BRNSNG	518	114
BRNSPC	613	126
CLNSGM	799.5	318
CLNTRN	808.5	368
ESPGEJ	776.5	330
ESPMCS	726	497
ESPMSL	740	465
FIBRBLS	807	483
HRTAA	609	372
HRTLV	513.5	386
KDNCTX	647	73
LCL	1047	147
LIVER	567	208
LUNG	993	515
MSCLSK	550.5	706
NERVET	1003	532
OVARY	867	167
PNCREAS	360	305
PRSTTE	926	221
PTTARY	844	237
SKINNS	877	517
SKINS	891	605
SLVRYG	766.5	144
SNTTRM	871	174
SPLEEN	959	227
STMACH	585	324
TESTIS	968	322
THYROID	971.5	574
UTERUS	905	129
VAGINA	834	141
WHLBLD	572	670

### Sheet: Table S3
Tissue	Sample size (AA)	Median No. of genes (AA)	Sample size (EA)	Median No. of genes (EA)
MSCLSK	86	684	602	540.5
WHLBLD	80	716.5	573	557
SKINS	73	936	517	885
ARTTBL	76	926.5	489	775
ADPSBQ	71	1103	491	886
THYROID	62	1150	494	946
NERVET	67	1184	448	980
SKINNS	62	982	439	864
LUNG	58	1137.5	444	967
ESPMCS	60	835.5	423	705
